# Iterative engineering of a compact Cas9 ortholog for *in vivo* gene editing via single AAV delivery

**DOI:** 10.64898/2026.01.12.698990

**Authors:** Alessandro Barenghi, Jamie A. Hackett, Neil Humphreys, James A. Sawitzke

## Abstract

The development of compact and efficient CRISPR-Cas systems is crucial for biomedical and therapeutic genome editing, particularly *in vivo* applications based on viral delivery. Here, we performed a comparative functional screen of seven Cas9 orthologs to systematically evaluate their genome editing activity in mammalian cells. Among these, Cme2—a 1008 amino acid nuclease recognizing a 5′-NAGNGC PAM—emerged as a promising candidate based on its compact size and baseline editing activity. To overcome its limited native efficiency, we employed a dual engineering approach combining sgRNA scaffold optimization and rational protein mutagenesis. The resulting variant, *en*Cme2, exhibits markedly improved editing efficiency across multiple loci in both mouse and human cells while maintaining extremely high specificity and minimal off-target activity. Importantly, the small size of *en*Cme2 permits packaging of the complete system into a single rAAV vector, enabling efficient genome editing/HDR in *in vivo* tissues and mouse embryos, and facile generation of transgenic models. These results establish *en*Cme2 as a compact, precise, and AAV-compatible genome editing platform with broad applicability for *in vivo* research and therapeutic approaches, especially where high specificity is desirable.
