## Supplementary Data for "Iterative engineering of a compact Cas9 ortholog for *in vivo* gene editing via single AAV delivery"

### Sheet: spacer sequences
figure 1D-E	ID	Target	Spacer Sequence (5')
	spCas9 gRNA_0.1	tdTomato	GGCCACGAGTTCGAGATCGA
	spCas9 gRNA_0.2	tdTomato	GAAGGGCAGGGGGCCGCCCT
	spCas9 gRNA_0.3	tdTomato	CCAGTTCATGTACGGCTCCA
	Cco gRNA_0.1	tdTomato	AGGCCCTGAAGCTGAAGGACGGCG
	Cco gRNA_0.2	tdTomato	GCCACTACCTGGTGGAGTTCAAGA
	Cco gRNA_0.3	tdTomato	AGCTGGACATCACCTCCCACAACG
	Cme2 gRNA_0.1	tdTomato	ATGGAGCCCTCCATGCGCACCTTG
	Cme2 gRNA_0.2	tdTomato	GACTACACCATCGTGGAACAGTAC
	Cme2 gRNA_0.3	tdTomato	AGGAACAGGTGGTGGCGGCCCTCG
	Gsp gRNA_0.1	tdTomato	GGGCGGCCCTCGCCCTCGCCCTCG
	Gsp gRNA_0.2	tdTomato	ATGAACTGGGGGGACAGGATGTCC
	Gsp gRNA_0.3	tdTomato	TGGGTCACGGTCACCAGACCGCCG
	Msc gRNA_0.1	tdTomato	GAGGGCCGCCCCTACGAGGGCACC
	Msc gRNA_0.2	tdTomato	GGCACCCAGACCGCCAAGCTGAAG
	Msc gRNA_0.3	tdTomato	CCCGACGGCCCCGTAATGCAGAAG
	Nsp gRNA_0.1	tdTomato	TCGAACTCGTGGCCGTTCATGGAG
	Nsp gRNA_0.2	tdTomato	GCCGACATCCCCGATTACAAGAAG
	Nsp gRNA_0.3	tdTomato	CCGCCGTCCTCGAAGTTCATCACG
	Sdo gRNA_0.1	tdTomato	GAAGGACGGCGGCCACTACCTGGT
	Sdo gRNA_0.2	tdTomato	TTACAAGAAGCTGTCCTTCCCCGA
	Sdo gRNA_0.3	tdTomato	GGGCTTCAAGTGGGAGCGCGTGAT
	Tmo gRNA_0.1	tdTomato	GGCCGCCCCTACGAGGGCACCCAG
	Tmo gRNA_0.2	tdTomato	GGCACCCAGACCGCCAAGCTGAAG
	Tmo gRNA_0.3	tdTomato	ATCCTGTCCCCCCAGTTCATGTAC
Figure 1F	Cme2 gRNA_1	tdTomato	TCCTTCCCCGAGGGCTTCAAGTGG
	Cme2 gRNA_2	tdTomato	ACCATGGGCTGGGAGGCCTCCACC
	Cme2 gRNA_3	tdTomato	ATGAACGGCCACGAGTTCGAGATC
	Cme2 gRNA_4	tdTomato	GGCGAGGGCGAGGGCCGCCCCTAC
	Cme2 gRNA_5	tdTomato	TGGGGGGACAGGATGTCCCAGGCG
	Cme2 gRNA_6	tdTomato	CAGACCGCCAAGCTGAAGGTGACC
	Cme2 gRNA_7	tdTomato	GATTACAAGAAGCTGTCCTTCCCC
	Cme2 gRNA_8	tdTomato	CTGTACCCCCGCGACGGCGTGCTG
	Cme2 gRNA_9	tdTomato	GTAGTGGCCGCCGTCCTTCAGCTT
	Cme2 gRNA_10	tdTomato	ATCGTGGAACAGTACGAGCGCTCC
	Cme2 gRNA_11	tdTomato	GGCCACGAGTTCGAGATCGAGGGC
	Cme2 gRNA_12	tdTomato	GAGTTCGAGATCGAGGGCGAGGGC
	Msc gRNA_1	tdTomato	GGAGGAGTCCTGGGTCACGGTCAC
	Msc gRNA_2	tdTomato	ATGAACTTCGAGGACGGCGGTCTG
	Msc gRNA_3	tdTomato	TTCGAGGACGGCGGTCTGGTGACC
	Msc gRNA_4	tdTomato	GGCGGCCACTACCTGGTGGAGTTC
	Msc gRNA_5	tdTomato	GATCTCGAACTCGTGGCCGTTCAT
	Msc gRNA_6	tdTomato	GGCGGGGTGCTTCACGTACGCCTT
	Msc gRNA_7	tdTomato	GAAGTTCATCACGCGCTCCCACTT
	Msc gRNA_8	tdTomato	GTACAGGCGCTCGGTGGAGGCCTC
	Msc gRNA_9	tdTomato	GTTCAAGACCATCTACATGGCCAA
	Msc gRNA_10	tdTomato	GTCCAGCTTGGTGTCCACGTAGTA
	Msc gRNA_11	tdTomato	GGCGGTCTGGGTGCCCTCGTAGGG
	Msc gRNA_12	tdTomato	CCGCCAAGCTGAAGGTGACCAAGG
Figure 3A and Supplementary Figure 1E-F	gRNA_1.1	p53 promoter	TATCTAGCTGGATAGGAAAGAGCA
	gRNA_2.1	p53 promoter	GACTTTTCACAAAGCGTTCCTGCT
	gRNA_3.1	p53 promoter	AAGTCGTCTAAGATATAGAGCTGT
	gRNA_4.1	p53 promoter	TTTGTGAAAAGTCGTCTAAGATA
	gRNA_5.1	p53 promoter	TAAGGGCAAGTCCTTCCGTGGGTT
	gRNA_6.1	p53 promoter	AGCTGGATAGTCGCCATAACAAGT
	gRNA_7.1	p53 promoter	CACCCTGCTGGGAAGGAGGAGGAT
	gRNA_8.1	p53 promoter	CCTCACTGTCATGCACCTGCAAAG
	gRNA_9.1	p53 promoter	GCAAATACTTCTGGCTAGCACCGC
	gRNA_10.1	p53 promoter	GACCAAGAGGCTGAGTCGGGCCCC
figure 3B	m_gRNA_1	vegfa	acagacagacaccgcccccagccc
	m_gRNA_2	vegfa	gcctcgcagtccgagccggagagg
	m_gRNA_3	vegfa	gggtgaggcggccgtgtgcgcaga
	m_gRNA_4	vegfa	ccatgagctcggctcctgagagcc
	m_gRNA_5	vegfa	ggcggtgtctgtctgtctgtccgt
	m_gRNA_6	vegfa	agaccacggctactacggagcgag
	m_gRNA_1	p53	gacgtgccctgtgcagttgtgggt
	m_gRNA_2	p53	gtcgtgagacgctgcccccaccat
	m_gRNA_3	p53	gagggcttaccatcaccatcggag
	m_gRNA_4	p53	agatgctggggaggagccaggcct
	m_gRNA_5	p53	gcaacccgtttgcctcaccctcct
	m_gRNA_6	p53	agtcctaaccccacaggcggtgtt
	m_gRNA_1	dmd	gagccaactcagatccagctcagc
	m_gRNA_2	dmd	gcaaaattgctctcaatttgccgc
	m_gRNA_3	dmd	agaagaagaaagaggagctgaatg
	m_gRNA_4	dmd	gctgaatgcagtgcgcaggcaagct
	m_gRNA_5	dmd	gctcagcaagcgctggcggcaaatt
	m_gRNA_6	dmd	attgagcaaaatcaatacagggcc
	m_gRNA_1	pten	agcaggtagctataataatataca
	m_gRNA_2	pten	ttcaaacatcatcttgtgaaacag
	m_gRNA_3	pten	atgttcagtggcggaacttgcagt
	m_gRNA_4	pten	ccgacacacagacagctaagaatt
	m_gRNA_5	pten	ggaaatagtgactgtaaaaacact
	m_gRNA_6	pten	gtgcttattgacggtgtgggacagc
	m_gRNA_1	mecp2	cagaaagctcaggctctgccccag
	m_gRNA_2	mecp2	ataggtccccggtcacggataatg
	m_gRNA_3	mecp2	tacaaccttcagcccaccattctg
	m_gRNA_4	mecp2	gtccagcctttttgggaagccattt
	m_gRNA_5	mecp2	tgatgtatatttgatcaagtaagt
	m_gRNA_6	mecp2	gaaaagtcagaagaccaggatctc
figure 3C	h_gRNA_1	vegfa	cacccgtccatgagcccggcttcc
	h_gRNA_2	vegfa	gcccagaagttggacgaaaagttt
	h_gRNA_3	vegfa	gccccacagcccgagccggagagg
	h_gRNA_4	vegfa	ccgaggcccgggccagggcctggg
	h_gRNA_5	vegfa	agccgagccgagcggagccgcgag
	h_gRNA_6	vegfa	ccgcttaccttggcatggtggagg
	h_gRNA_1	p53	tctgagcagcgctcatggtggggg
	h_gRNA_2	p53	gttgtgaggcgctgcccccaccat
	h_gRNA_3	p53	agctgctcaccatcgctatctgag
	h_gRNA_4	p53	gtgtggaatcaacccacagctgca
	h_gRNA_5	p53	gagcagctggggctggagagacga
	h_gRNA_6	p53	gcaaaccagacctcaggcggctca
	h_gRNA_1	dmd	tccatctggtgttcaggtcttcca
	h_gRNA_2	dmd	tccagagtgctgaggttatacggt
	h_gRNA_3	dmd	tttcagaggcgcaatttctcctcg
	h_gRNA_4	dmd	cctgggcttattctctttagggtg
	h_gRNA_5	dmd	gacacaaacattcaaaccgtagca
	h_gRNA_6	dmd	gcgcccttataaaagagacctca
	h_gRNA_1	pten	atgttcagtggcggaacttgcagt
	h_gRNA_2	pten	ttcaaacatcatcttgtgaaacaa
	h_gRNA_3	pten	aacaggtagctataataatacaca
	h_gRNA_4	pten	aacccatttattcaaaggtcacaa
	h_gRNA_5	pten	ccctaggtgtatagagcatagctg
	h_gRNA_6	pten	cctttgcctatggggttcatgggt
	h_gRNA_1	mecp2	gcaggagaccgtactccccatcaag
	h_gRNA_2	mecp2	ctgctggtgtccaccctcggtgag
	h_gRNA_3	mecp2	aagatgcccagaggaggctcactg
	h_gRNA_4	mecp2	gagcagccccaaggggcgcagcag
	h_gRNA_5	mecp2	ctgcccccacctccacctgagccc
	h_gRNA_6	mecp2	gagcgggaaaggactgaagacctgt

### Sheet: sgRNA engineering
sgRNA engineering	Scaffold Sequence (consensus)
Cme2_a1	GTTGTGGATTCCGGGCAGGgaaaCCTGCCTTGGTTTCCATAACAAGAAGGTGAAACCTTCGCAGGATATCCCGAAAGGGTAAACCGCACGCCTCCAGATCGACAGATCTGGGGGCGTATTGTT
Cme2_a2	GTTGTGGATTCCGGGCAGGCgaaaGCCTGCCTTGGTTTCCATAACAAGAAGGTGAAACCTTCGCAGGATATCCCGAAAGGGTAAACCGCACGCCTCCAGATCGACAGATCTGGGGGCGTATTGTT
Cme2_a3	GTTGTGGATTCCGGGCAGGCAgaaaTGCCTGCCTTGGTTTCCATAACAAGAAGGTGAAACCTTCGCAGGATATCCCGAAAGGGTAAACCGCACGCCTCCAGATCGACAGATCTGGGGGCGTATTGTT
Cme2_a4	GTTGTGGATTCCGGGCAGGCATgaaaATGCCTGCCTTGGTTTCCATAACAAGAAGGTGAAACCTTCGCAGGATATCCCGAAAGGGTAAACCGCACGCCTCCAGATCGACAGATCTGGGGGCGTATTGTT
Cme2_a5	GTTGTGGATTCCGGGCAGGCATCgaaaGATGCCTGCCTTGGTTTCCATAACAAGAAGGTGAAACCTTCGCAGGATATCCCGAAAGGGTAAACCGCACGCCTCCAGATCGACAGATCTGGGGGCGTATTGTT
Cme2_a6	GTTGTGGATTCCGGGCAGGCATCGgaaaCGATGCCTGCCTTGGTTTCCATAACAAGAAGGTGAAACCTTCGCAGGATATCCCGAAAGGGTAAACCGCACGCCTCCAGATCGACAGATCTGGGGGCGTATTGTT
Cme2_b1	GTGGTGGATTCCGGGCAGGAAACTGCCTTGGTTTCCATCACAAGAAGGTGAAACCTTCGCAGGATATCCCGAAAGGGTAAACCGCACGCCTCCAGATCGACAGATCTGGGGGCGTATTGTT
Cme2_b2	GTTGCGGATTCCGGGCAGGAAACTGCCTTGGTTTCCGTAACAAGAAGGTGAAACCTTCGCAGGATATCCCGAAAGGGTAAACCGCACGCCTCCAGATCGACAGATCTGGGGGCGTATTGTT
Cme2_b3	GTTGTGGATTCCGGGCAGGAAACTGCCTCGGTTTCCATAACAAGAAGGTGAAACCTTCGCAGGATATCCCGAAAGGGTAAACCGCACGCCTCCAGATCGACAGATCTGGGGGCGTATTGTT
Cme2_b4	GTTGTGGATTCCGGGCAGGAAACTGCCCGGTTTCCATAACAAGAAGGTGAAACCTTCGCAGGATATCCCGAAAGGGTAAACCGCACGCCTCCAGATCGACAGATCTGGGGGCGTATTGTT
Cme2_b5	GTTGTGGATTCCGGGCAGGAAACTGCCTTGGTTTCCATAACAAGAGGGTGAAACCCTCGCAGGATATCCCGAAAGGGTAAACCGCACGCCTCCAGATCGACAGATCTGGGGGCGTATTGTT
Cme2_b6	GTTGTGGATTCCGGGCAGGAAACTGCCTTGGTTTCCATAACAAGAAGGTGAAAACCTTCGCAGGATATCCCGAAAGGGTAAACCGCACGCCTCCAGATCGACAGATCTGGGGGCGTATTGTT
Cme2_b7	GTTGTGGATTCCGGGCAGGAAACTGCCTTGGTTTCCATAACAAGAAGGTGAAACCTTCGCAGGATATCCCGAAAGGGTAAACCGCACGCCCCCAGATCGACAGATCTGGGGGCGTATTGTT
Cme2_b8	GTTGTGGATTCCGGGCAGGAAACTGCCTTGGTTTCCATAACAAGAAGGTGAAACCTTCGCAGGATATCCCGAAAGGGTAAACCGCACGCCTCCGGATCGACAGATCCGGGGGCGTATTGTT
Cme2_b9	GTTGTGGATTCCGGGCAGGAAACTGCCTTGGTTTCCATAACAAGAAGGTGAAACCTTCGCAGGATATCCCGAAAGGGTAAACCGCACGCCTCCAGAGCGACAGCTCTGGGGGCGTATTGTT
Cme2_b10	GTTGTGGATTCCGGGCAGGAAACTGCCTTGGTTTCCATAACAAGAAGGTGAAACCTTCGCAGGATATCCCGAAAGGGTAAACCGCACGCCTCCAGATCGAAAGATCTGGGGGCGTATTGTT
Cme_c1	GTTGTGGATTCCGGGCAGGAAACTGCCTTGGTTTCCATAACAAGGGTGAAAACCCGCAGGATATCCCGAAAGGGTAAACCGCACGCCTCCAGATCGACAGATCTGGGGGCGTATTGTT
Cme_c2	GTTGTGGATTCCGGGCAGGAAACTGCCTTGGTTTCCATAACAAGAACCGGTGAAAACCGGTTCGCAGGATATCCCGAAAGGGTAAACCGCACGCCTCCAGATCGACAGATCTGGGGGCGTATTGTT
Cme_c3	GTTGTGGATTCCGGGCAGGAAACTGCCTTGGTTTCCATAACAAGGCAGGATATCCCGAAAGGGTAAACCGCACGCCTCCAGATCGACAGATCTGGGGGCGTATTGTT
Cme_c4	GTTGTGGATTCCGGGCAGGAAACTGCCTTGGTTTCCATAACAAGAAGGTGAAACCTTCGCGGATCCCGAAAGGGAACCGCACGCCTCCAGATCGACAGATCTGGGGGCGTATTGTT
Cme_c5	GTTGTGGATTCCGGGCAGGAAACTGCCTTGGTTTCCATAACAAGAAGGTGAAACCTTCGCGGCCCGAAAGGGCCGCACGCCTCCAGATCGACAGATCTGGGGGCGTATTGTT
Cme_c6	GTTGTGGATTCCGGGCAGGAAACTGCCTTGGTTTCCATAACAAGAAGGTGAAACCTTCGCGGCCCGGGAAACCGGGCCGCACGCCTCCAGATCGACAGATCTGGGGGCGTATTGTT
Cme_c7	GTTGTGGATTCCGGGCAGGAAACTGCCTTGGTTTCCATAACAAGAAGGTGAAACCTTCGCACGCCTCCAGATCGACAGATCTGGGGGCGTATTGTT
Cme_c8	GTTGTGGATTCCGGGCAGGAAACTGCCTTGGTTTCCATAACAAGAAGGTGAAACCTTCGCAGGATATCCCGAAAGGGTAAACCGCACGCCTCCAGATCGGCGACAGCCGATCTGGGGGCGTATTGTT
Cme_c9	GTTGTGGATTCCGGGCAGGAAACTGCCTTGGTTTCCATAACAAGAAGGTGAAACCTTCGCAGGATATCCCGAAAGGGTAAACCGCACGCCTCCCGACAGGGGGGCGTATTGTT
Cme_c10	GTTGTGGATTCCGGGCAGGAAACTGCCTTGGTTTCCATAACAAGAAGGTGAAACCTTCGCAGGATATCCCGAAAGGGTAAACCGCACGCCCGACAGGGCGTATTGTT
Cme_c11	GTTGTGGATTCCGGGCAGGAAACTGCCTTGGTTTCCATAACAAGAAGGTGAAACCTTCGCAGGATATCCCGAAAGGGTAAACCGCATATTGTT
Cme2_en_sg1	GTTGTGGATTCCGGGCAGGGAAACCTGCCTCGGTTTCCATAACAAGAAGGTGAAACCTTCGCAGGATATCCCGAAAGGGTAAACCGCACGCCTCCCGAAAGGGGGGCGTATTGTT
Cme2_en_sg2	GTTGTGGATTCCGGGCAGGGAAACCTGCCCGGTTTCCATAACAAGAAGGTGAAACCTTCGCAGGATATCCCGAAAGGGTAAACCGCACGCCTCCCGAAAGGGGGGCGTATTGTT

### Sheet: CME2 protein engineering
	Protein engineering	DNA sequence used for mutagenesis (5')
Cluster 1	Q249R	cgacgacctgaagatccaagtccaccaggtcatcttcttc CGC cgcccccttaagagccaaaagagcctggtcggcaaatgccttctggaacca
	Q255R	aagatccaagtccaccaggtcatcttcttccaacgccccc ttaagagc CGC aagagcctggtcggcaaatgccttctggaaccaggcaggaa
	S257R	aagatccaagtccaccaggtcatcttcttccaacgcccccttaagagccaaaag Cgc ctggtcggcaaatgccttctggaaccaggcaggaaaag
	C262R	aagatccaagtccaccaggtcatcttcttccaacgcccccttaagagccaaaagagcctggtcggcaaa Cgc cttctggaaccaggcaggaaaaggacagcaaaagcccg
	Q279R	aagatccaagtccaccaggtcatcttcttccaacgcccccttaagagccaaaagagcctggtcggcaaatgccttctggaaccaggcaggaaaaggacagcaaaagcccggcttgaagca cGC caattccgcatctggcaggacattaatcacatagagatcc
	L252R	gaagatccaagtccaccaggtcatcttcttccaacgcccc CGC aagagccaaaagagcctggtcggcaaatgccttctggaacca
	L258R	aagatccaagtccaccaggtcatcttcttccaacgccccc ttaagagccaaaagagc AGA gtcggcaaatgccttctggaaccaggcaggaaaag
	G260R	aagatccaagtccaccaggtcatcttcttccaacgccccc ttaagagccaaaagagcctggtc CGC aaatgccttctggaaccaggcaggaaaaggacagcaaa
	L263R	aagatccaagtccaccaggtcatcttcttccaacgccccc ttaagagccaaaagagcctggtcggcaaatgc CGC ctggaaccaggcaggaaaaggacagcaaaagcccggctt
	L264R	aagatccaagtccaccaggtcatcttcttccaacgccccc ttaagagccaaaagagcctggtcggcaaatgcctt CGC gaaccaggcaggaaaaggacagcaaaagcccggcttgaa
Cluster 2	E410R	gaaactcagccgcgaggaacaatacctgctgtgcacctgg AGA ccacaaccaggttacaccaaccacagcctgaaagca atccgggccatgctcccatacctcgaaaggggagcaatcta
	P413R	ccgcgaggaacaatacctgctgtgcacctgggaaccacaa AGA ggttacaccaaccacagcctgaaagcaatccgggccatgctcccatacctcgaaaggggagcaatct
	N417R	atacctgctgtgcacctgggaaccacaaccaggttacacc AGA cacagcctgaaagcaatccgggccatgctcccatacctcgaaaggggagcaatct
	Y436R	ggaaccacaaccaggttacaccaaccacagcctgaaagca atccgggccatgctcccatacctcgaaaggggagcaatc CGC agcgaggcaagacaggcagctggctacaaatacgaggt
cluster 3	F866R	gaaagtccgcgtgttcgcaaagcatagacccaccagcgtg AGA gcagtcagggatagacacggacgcgactttaaattcctcaagtacggcagcaa
	V868R	ccgcgtgttcgcaaagcatagacccaccagcgtgttcgca AGA agggatagacacggacgcgactttaaattcctcaagtacggcagcaacca
	F876R	cgcaaagcatagacccaccagcgtgttcgcagtcagggata gacacggacgcgac CGC aaattcctcaagtacggcagcaaccaccacctggaaatac
	L879R	gcaaagcatagacccaccagcgtgttcgcagtcagggatagacacggacgcgactttaaattc CGC aagtacggcagcaaccaccacctggaaatactcgagaacc
cluster 4	N48R	cttccaggaagcagtcgacgccaaaacaaggacccccaag CGC gctgccagaagaagtgctagactgctgagaaggctcctggcaaggagagcaag
	S53R	agcagtcgacgccaaaacaaggacccccaagaacgctgccagaaga CGC gctagactgctgagaaggctcctggcaaggagagcaagaaggaag
	L61R	agcagtcgacgccaaaacaaggacccccaagaacgctgccagaagaagtgctagactgctgagaaggctc CGC gcaaggagagcaagaaggaagcgcaagctgatgaacctcc
	A49R	ggaagcagtcgacgccaaaacaaggacccccaagaac CGC gccagaagaagtgctagactgctgagaaggctcctggcaaggagagca
	A54R	cgacgccaaaacaaggacccccaagaacgctgccagaa gaagt AGA agactgctgagaaggctcctggcaaggagagcaagaag
	L56R	cgacgccaaaacaaggacccccaagaacgctgccagaagaagtgctaga CGC ctgagaaggctcctggcaaggagagcaagaaggaagcg
	L60R	cgacgccaaaacaaggacccccaagaacgctgcca gaagaagtgctagactgctgagaagg CGC ctggcaaggagagcaagaaggaagcgcaagctgatgaa
cluster 5	A208R	agagtacctctacagactcgacaggcacactagaaaaagg CGC cggttcacaagccggca gatgtacctcgacgagttcgagatgatatgggaatccca
	F210R	cctctacagactcgacaggcacactagaaaaagggcccgg AGA acaagccggcagatgtacctcgacgagttcgagatgatatgggaatcccagg
	T211R	ctacagactcgacaggcacactagaaaaagggcccggttc AGA agccggcagatgtacctcgacgagttcgagatgatatgggaatcccaggc
	S212R	cagactcgacaggcacactagaaaaagggcccggttcaca AGA cggcagatgtacctcgacgagttcgagatgatatgggaatcccaggc
	spCas9 sgRNA	Spacer Sequence (5')
	sgRNA_mut1	cagcagtctagcacttcttc
	sgRNA_mut2	actcgtcgaggtacatctgc
	sgRNA_mut3	ccatgctcccatacctcgaa
	sgRNA_mut4	ttcgcagtcagggatagaca
	NLS design	Primer Sequence (5')
	Cme2_fw_common	ccgtaccacttcctaccctcgtaaaggtctagagctagcgccaccatgcctaagaagaaaaggaaagtaggcagcctcggactcgacattggaac
	Cme2_d01_rev	gtattgtctccttccgtgtttcagttagcctcccccgtttttaaaccttacgttttttcttggggccgcttaccttacgttttttctttggtgacccgtcgttggcggtgctga
	Cme2_d02_rev	cagttagcctcccccgtttttataccttacgttttttctttggagacccaaccttacgttttttcttgggtccagataccttacgttttttctttggtgacccgtcgttggcggtgctga
	Cme2_d03_rev	cagttagcctcccccgtttttactttttcttttttgcctggccggcctttttcgtggccgccggccttttttgacccgtcgttggcggtgctga
	Cme2_d04_fw	ccctcgtaaaggtctagagcgccaccatgccagcggcaaaaagggtgaaactagacggctccccggcagccaagagagtcaaactcgacggtagccctgctgctaaacgtgttaagcttgatgggtcactcggactcgacattggaac
	Cme2_d04_rev	gtattgtctccttccgtgtttcagttagcctcccccgtttttaaaccttacgttttttcttggggccgcttaccttacgttttttctttggtgacccgtcgttggcggtgctga
